# Morphogen-guided neocortical organoids recapitulate regional areal identity and model neurodevelopmental disorder pathology

**DOI:** 10.1101/2025.09.02.672952

**Authors:** Yuan-Chen Tsai, Hajime Ozaki, Xinyi Wang, Axel A. Almet, Isabel Fleming, Kaori Shiraiwa, Matthew Jung Min Noh, Caihao Nie, Sunnyana Trejo, Bret Kiyoshi Sugita, Jiya Dalal, Ruben Alberto Gonzalez, Briana De Jesus, Gregory Li-Min Chen, Michael J Gandal, Qing Nie, Momoko Watanabe

## Abstract

The human neocortex exhibits characteristic regional patterning (arealization) critical for higher-order cognitive function. Disrupted arealization is strongly implicated in neurodevelopmental disorders (NDDs), but current neocortical organoid models largely fail to recapitulate this patterning, limiting mechanistic understanding. Here, we establish a straightforward method for generating arealized organoids through short-term early exposure to anterior (FGF8) or posterior (BMP4/CHIR-99021) morphogens. These treatments created distinct anterior and posterior signaling centers, supporting long-lasting polarization, which we validated with single-cell RNA sequencing that revealed area-specific molecular signatures matching prenatal human cortex. To demonstrate the utility of this platform, we modeled Fragile X Syndrome (FXS) in organoids with distinct anterior and posterior regional identities. FXS organoids showed highly disrupted SOX4/SOX11 expression gradients along the anterior-posterior axis, consistent with alterations found in autism spectrum disorder (ASD) and demonstrate how regional patterning defects may contribute to NDD pathology. Together, our study provides a robust platform for generating neocortical organoids with anterior-posterior molecular signatures and highlights the importance of modeling NDDs using experimental platforms with neuroanatomic specificity.
