## Supplementary material for "Morphogen-guided neocortical organoids recapitulate regional areal identity and model neurodevelopmental disorder pathology": Table S1

### Sheet: Sheet1
cell_type	full_name	marker genes	Note
IP	intermediate progenitors	EOMES, LHX2, FOXP4, EMX1
PP/CR	preplate/Cajal Retzius neurons	TBR1, BCL11B, RELN, CUX2, LHX2
L/CGE	lateral/central ganglionic eminence	GAD1, GAD2, DLX5, DLX6, GSX2, LHX6, SOX5
NN	newborn neurons	SOX2, TBR1, DCX, NR4A2, SOX5, ELAVL2, STMN2, NEUROD2, NEUROD6, SLA, ADRA2A	Bhaduri_2020
ULN	upper layer neurons	SATB2, CUX2, CUX1, MAP2
DLN	deeper layer neurons	TBR1, BCL11B, MAP2
aRG	apical radial glia	SOX2, LIFR, VIM, EMX1, PAX6
aRG/oRG	apical/outer radial glia	SOX2, LIFR, VIM, TNC, HOPX
CPEC	choroid plexus epithelial cells	LMX1A, OTX2, TTR, LMX1A, RSPO2
CR	Cajal Retzius neurons	RELN, TP73, BCL11B, TBR1
CC	cycling cells	TOP2A, MKI67, PTEN
DMD	dorsal midline diencephalon	PAX3, PAX7
DMT	dorsal midline telencephalon	RSPO2, LMX1A, OTX2, Wnt3a, TP73
TNC++aRG	TNC enriched apical radial glia	SOX2, TNC, LIFR, PAX6
SC	stress cells	FTL, DDIT3, IGFBP2, HERPUD1, SLC3A2, CEBPB, CDKN1A, BNIP3, NEAT1, GADD45A, RGS16, ARF4, GADD45G, FAM162A, DDIT4, VEGFA	Vértesy_2022
