## Supplementary material for "Morphogen-guided neocortical organoids recapitulate regional areal identity and model neurodevelopmental disorder pathology": Table S2

### Sheet: Sheet1
Immunohistochemistry
Antibodies	Source	Identifier
aPKC: PKC zeta Antibody (H-1)	Santa Cruz Biotechnology	Cat# sc-17781, RRID: AB_628148
CBLN2: CBLN2 Polyclonal antibody	Proteintech Group Inc	Cat# 20558-1-AP, RRID: AB_10694418
COUPTF1: Human COUP-TF I/NR2F1 Antibody (Clone H8132)	R and D Systems	Cat# C8035, RRID: AB_2155494
CSPG: Anti-Chondroitin Sulfate antibody	Sigma-Aldrich	Cat# PP-H8132, RRID: AB_476879
CTIP2: Anti-Ctip2 antibody [25B6]	Abcam	Cat# ab18465, RRID: AB_2064130
CUX1: CUTL1/CUX1/CDP Antibody (B-10)	Santa Cruz Biotechnology	Cat# sc-514008, RRID: AB_2715519
EMX1: Anti-EMX1 antibody	Sigma-Aldrich	Cat# HPA006421, RRID: AB_1078739
FGF8: Human/Mouse FGF-8 Antibody	R and D Systems	Cat# MAB323, RRID: AB_2102956
FOXG1: Anti-FOXG1 antibody	Abcam	Cat# ab18259, RRID: AB_732415
FOXP1	gift from Dr. Bennett Novitch, UCLA	N/A
GFAP: Anti-GFAP antibody	Abcam	Cat# ab7260, RRID: AB_305809
HEPACAM: Human HepaCAM Antibody	R and D Systems	Cat# MAB4108, RRID: AB_2117687
HOPX: Anti-HOPX antibody	Sigma-Aldrich	Cat# HPA030180, RRID: AB_10603770
LAMININ: Anti-Laminin antibody	Abcam	Cat# ab30320, RRID: AB_775970
LMO1: Monoclonal Anti-LMO1 antibody	Sigma-Aldrich	Cat# WH0004004M1, RRID: AB_1842302
NCAD: Anti-N-Cadherin	BD Biosciences	Cat# 610920, RRID: AB_398236
OTX1/2: Anti-Otx1 + Otx2 antibody	Abcam	Cat# ab21990, RRID: AB_776930
PAX6	Developmental Studies Hybridoma Bank	N/A
RELN: Anti-Reelin (CR-50) mAb	MBL International	Cat# D223-3, RRID: AB_843523
SATB2: Anti-SATB1 + SATB2 antibody	Abcam	Cat# ab51502, RRID: AB_882455
SOX2: Human/Mouse/Rat SOX2 Antibody	R and D Systems	Cat# AF2018, RRID: AB_355110
SOX4: SOX4 Monoclonal Antibody (CL5665)	Thermo Fisher Scientific	Cat# MA5-31424, RRID: AB_2787060
SOX11: SOX11 Monoclonal Antibody (SOX11-C1)	Thermo Fisher Scientific	Cat# 14-9773-82, RRID: AB_2573022
SP8: Anti-SP8 polyclonal antibody	Atlas Antibodies	Cat# HPA054006, RRID: AB_2682340
TBR1: TBR1 antibody	Abcam	Cat# ab31940, RRID: AB_2200219
TBR2: Human EOMES MAb (Clone 644730)	R and D Systems	Cat# MAB6166, RRID: AB_10919889
TNC: Tenascin C antibody [EPR4219]	Abcam	Cat# ab108930, RRID: AB_10865908
TOX: TOX Polyclonal Antibody	Thermo Fisher Scientific	Cat# PA5-53781, RRID: AB_2648830
TTR: Rabbit Anti-Human Prealbumin Polyclonal Antibody, Unconjugated	Agilent	Cat# A000202, RRID:AB_578466
pVIM: phospho-vimentin (Ser55)	MBL International	Cat# D076-3, RRID:AB_592963
Western blot
Antibodies	Source	Identifier
FMR1 (148.1)	Santa Cruz Biotechnology	Cat# sc-101048, RRID: AB_1122951
GAPDH antibody	Abcam	Cat# ab9483, RRID: AB_307273
