## Supplementary material for "Morphogen-guided neocortical organoids recapitulate regional areal identity and model neurodevelopmental disorder pathology": Table S3

### Sheet: Sheet1
qPCR genes for paper
	forward	reverse	product size
SP8	CTTCACTTCTAGGGGAAGAACC	AGCTTGAGAGACTGGAACCC	207bp
COUPTF1	ATCGTGCTGTTCACGTCAGAC	TGGCTCCTCACGTACTCCTC	104bp
PAX6	TGTCCAACGGATGTGTGAGTA	CAGTCTCGTAATACCTGCCCA	48bp
SOX4	AAGATCATGGAGCAGTCGCC	CGCCTCTCGAATGAAAGGGA	111bp
SOX11	CAGCGGAGGAGGTTTTCAGT	CGGTCTCGCCAAATCTCAGT	121bp
GAPDH	CTCTCTGCTCCTCCTGTTCGAC	TGAGCGATGTGGCTCGGCT	69bp
EMX1	ACCGGGACCCTCTCCATTT	GCTTCTGCCGTTTGTACTTTGT	300bp
GRIN 1 PAN	ATTGCCTACAAGCGGCACAA	CTTTTTAGGGTCAGGCTCTGCT	126bp
GRIN2A	CCAAAGGGAAAGCACCCCAT	TTTTTGTCACTGAGGCCGGT	241bp
GRIN2B	CTGGTGGACCCTCTTTCACC	TTTCTCTCTGTGCTGCCGTT	298bp
DLG4	CCTGGACTATTATGAGGCTTCCC	CCTGGGGCTTCTAGGGTATC	153bp
SAPAP3	GATAGAGCGCGGTTCACGTA	AGAGCTGTAGGAGGTCCCAG	232bp
ARC	GGAGTACTGGCTGTCCCAGA	ACTCCACCCAGTTCTTCACG	95bp
