## Supplementary material for "Morphogen-guided neocortical organoids recapitulate regional areal identity and model neurodevelopmental disorder pathology": Table S6

### Sheet: Sheet1
gene	named	areas	reference			reference_list
CBLN2	Frontal	frontal lobe, PFC, M1	ref1,2,3,4			ref1	Shibata et al. 2021
BDNF	Frontal	frontal lobe	ref1			ref2	Qian et al. 2024
CPNE8	Frontal	frontal lobe, PFC, M1	ref1,2,3			ref3	Bosone et al. 2024
RXRG	Frontal	frontal lobe, PFC	ref1,3			ref4	Bhaduri et al. 2020
FNDC1	Frontal	frontal lobe, PFC	ref1
KCNA5	Frontal	frontal lobe	ref1
VSTM2L	Frontal	frontal lobe, PFC, M1	ref1,2,3,4
PCDH17	Frontal	frontal lobe, PFC, M1	ref1,2
CBLN1	Frontal	frontal lobe	ref1
DCHS2	Frontal	frontal lobe	ref1
CNKSR3	Frontal	frontal lobe	ref1,3
SDK1	Frontal	frontal lobe	ref1
HS6ST3	Frontal	frontal lobe	ref1
SERPINB9	Frontal	frontal lobe	ref1
SLC6A7	Frontal	frontal lobe	ref1
FSTL5	Frontal	frontal lobe, PFC	ref1,2
SLN	Frontal	frontal lobe	ref1,4
STK32B	Frontal	frontal lobe, M1	ref1,2,3
HSPA12A	Frontal	frontal lobe	ref1
RGS9	Frontal	frontal lobe	ref1
CDH22	Frontal	frontal lobe	ref1
TCERG1L	Frontal	frontal lobe	ref1
SYT9	Frontal	frontal lobe	ref1
RCAN2	Frontal	frontal lobe	ref1
ZNF423	Frontal	frontal lobe	ref1
WNT11	Frontal	frontal lobe	ref1
NEUROD1	Frontal	frontal lobe, PFC	ref1,3
PTGFR	Frontal	frontal lobe	ref1
TMEM200C	Frontal	frontal lobe, PFC	ref1
CHRDL1	Frontal	frontal lobe, M1	ref1
NEUROG2	Frontal	frontal lobe, PFC	ref1,2,3
TOX	Frontal	frontal lobe, PFC	ref1,2
STXBP6	Frontal	frontal lobe, PFC	ref1
NDP	Frontal	frontal lobe	ref1
MDGA1	Frontal	frontal lobe	ref1
ITGA9	Frontal	frontal lobe	ref1
KCNJ6	Frontal	frontal lobe	ref1,4
ADCY8	Frontal	frontal lobe, PFC	ref1,3
YBX3	Frontal	frontal lobe	ref1
CNIH3	Frontal	frontal lobe, PFC	ref1
CSRP2	Frontal	frontal lobe	ref1,4
SLC26A11	Frontal	frontal lobe	ref1
CDH8	Frontal	frontal lobe, PFC	ref1
CNTNAP2	Frontal	frontal lobe, PFC	ref1
CYP26A1	Frontal	frontal lobe	ref1,3
SULF2	Frontal	frontal lobe	ref1
DUSP4	Frontal	frontal lobe	ref1,3
CLEC2L	Frontal	frontal lobe	ref1
PRSS23	Frontal	frontal lobe	ref1,3
ASTN2	Frontal	frontal lobe	ref1
MEIS2	Frontal	frontal lobe, PFC	ref1,3,4
ST6GALNAC5	Frontal	frontal lobe	ref1
L3MBTL4	Frontal	frontal lobe, PFC	ref1
COLGALT2	Frontal	frontal lobe	ref1
NTN4	Frontal	frontal lobe	ref1
ADAMTSL1	Frontal	frontal lobe	ref1
ADCY2	Frontal	frontal lobe	ref1
GALNT17	Frontal	frontal lobe, PFC	ref1
GNG4	Frontal	frontal lobe	ref1
CYP26B1	Frontal	frontal lobe, M1C	ref1
SYNM	Frontal	frontal lobe	ref1,3
SLF1	Frontal	frontal lobe	ref1,4
SGSH	Frontal	frontal lobe	ref1
PLPP4	Frontal	frontal lobe	ref1
MEGF10	Frontal	frontal lobe, PFC	ref1
PCDH10	Frontal	frontal lobe	ref1,4
NRIP3	Frontal	frontal lobe, PFC	ref1
HUNK	Frontal	frontal lobe, PFC	ref1
GRM4	Frontal	frontal lobe	ref1
AMPH	Frontal	frontal lobe	ref1
SLC35F2	Frontal	frontal lobe	ref1,3
GREM2	Frontal	frontal lobe	ref1
GSTM2	Frontal	frontal lobe	ref1
GRID2	Frontal	frontal lobe	ref1
MARCHF3	Frontal	frontal lobe	ref1
LMO3	Frontal	frontal lobe	ref1
MAST4	Frontal	frontal lobe	ref1
SEMA3C	Frontal	frontal lobe, M1	ref1,4
BRINP3	Frontal	frontal lobe	ref1
CLMP	Frontal	frontal lobe	ref1,4
YES1	Frontal	frontal lobe, PFC	ref1,3
GAREM1	Frontal	frontal lobe	ref1
RCAN1	Frontal	frontal lobe	ref1
PPP1R1B	Frontal	frontal lobe	ref1
CTNNBL1	Frontal	frontal lobe, PFC	ref1,4
POU3F2	Frontal	frontal lobe	ref1,4
TCTN2	Frontal	frontal lobe	ref1
PTX3	Frontal	frontal lobe, PFC	ref1,3
BRINP2	Frontal	frontal lobe	ref1
FKBP9	Frontal	frontal lobe	ref1,3
GALNT2	Frontal	frontal lobe	ref1
RASD1	Frontal	frontal lobe, PFC	ref1
FZD3	Frontal	frontal lobe	ref1,4
WNT3	Frontal	frontal lobe	ref1,3
B3GNT2	Frontal	frontal lobe	ref1
MTUS2	Frontal	frontal lobe	ref1
DDAH1	Frontal	frontal lobe	ref1
PHLDA1	Frontal	frontal lobe, PFC	ref1
GYG2	Frontal	frontal lobe	ref1
PBX1	Frontal	frontal lobe	ref1,4
MASP1	Frontal	frontal lobe, M1	ref1
PTPRO	Frontal	frontal lobe	ref1,4
LRRC8B	Frontal	frontal lobe	ref1
CASD1	Frontal	frontal lobe	ref1
EPS15	Frontal	frontal lobe	ref1
SPRED2	Frontal	frontal lobe	ref1
LRRTM2	Frontal	frontal lobe	ref1,4
GPSM2	Frontal	frontal lobe, PFC	ref1
PLK2	Frontal	frontal lobe	ref1
HPCAL1	Frontal	frontal lobe, PFC	ref1
WLS	Frontal	frontal lobe, M1	ref1
ALDH7A1	Frontal	frontal lobe, PFC	ref1
YPEL2	Frontal	frontal lobe	ref1
RFTN1	Frontal	frontal lobe, PFC	ref1
SPATA13	Frontal	frontal lobe, PFC	ref1
PDE4D	Frontal	frontal lobe	ref1,4
TNC	Frontal	frontal lobe	ref1
PACSIN2	Frontal	frontal lobe, PFC	ref1
TGFB3	Frontal	frontal lobe, PFC	ref1,3
EPS8	Frontal	frontal lobe	ref1,4
AKAP7	Frontal	frontal lobe	ref1,4
NRP1	Frontal	frontal lobe, PFC	ref1,3
MAP3K13	Frontal	frontal lobe	ref1
ACVR2A	Frontal	frontal lobe	ref1
PTN	Frontal	frontal lobe	ref1
SRM	Frontal	PFC, M1	ref2,4
PLXNC1	Caudal	temporal lobe	ref1
IGFBP5	Caudal	temporal lobe	ref1
SYBU	Caudal	temporal lobe	ref2,4
FGFBP3	Caudal	temporal lobe	ref2
MET	Caudal	temporal lobe	ref1,2
OSTN	Caudal	temporal lobe	ref1
WNT7B	Caudal	temporal lobe	ref1
NTNG2	Caudal	temporal lobe	ref1
EXPH5	Caudal	temporal lobe	ref1
SPINT1	Caudal	temporal lobe	ref1
ERVMER34-1	Caudal	temporal lobe	ref1
HAS2	Caudal	temporal lobe	ref1
PIK3AP1	Caudal	temporal lobe	ref1
MAP3K19	Caudal	temporal lobe	ref1
COL9A3	Caudal	temporal lobe	ref1
FGFR3	Caudal	temporal lobe	ref3
LMO1	Caudal	temporal lobe	ref1,3
ASCL1	Caudal	temporal lobe	ref1
NR2F1	Caudal	temporal lobe	ref1,2,3,4
SNX22	Caudal	temporal lobe	ref1
ANLN	Caudal	temporal lobe	ref1
ETFB	Caudal	temporal lobe	ref1
RASL11B	Caudal	temporal lobe	ref1
TRPC4	Caudal	temporal lobe	ref1
TLE1	Caudal	temporal lobe	ref1
PCSK9	Caudal	temporal lobe	ref1
ID2	Caudal	temporal lobe	ref1,4
LHFPL6	Caudal	temporal lobe	ref1
PLXND1	Caudal	temporal lobe	ref1,3
ECEL1	Caudal	temporal lobe	ref1
KCNJ12	Caudal	temporal lobe	ref1
GSTO2	Caudal	temporal lobe	ref1,3
LRRTM4	Caudal	temporal lobe	ref1,3
NTNG1	Caudal	temporal lobe	ref1
ADORA1	Caudal	temporal lobe	ref1
UNC5A	Caudal	temporal lobe	ref1
EPHA6	Caudal	temporal lobe	ref1
PLP1	Caudal	temporal lobe	ref1
DACH2	Caudal	temporal lobe	ref1
SORCS3	Caudal	temporal lobe	ref1,3
GPC4	Caudal	temporal lobe	ref1
NR2F2	Caudal	temporal lobe	ref1,3
CYB5R2	Caudal	temporal lobe	ref1
CDH3	Caudal	temporal lobe	ref1
TAFA2	Caudal	temporal lobe	ref1
THRA	Caudal	temporal lobe	ref1
PALLD	Caudal	temporal lobe	ref1
PCDH8	Caudal	temporal lobe	ref1,3
NR4A2	Caudal	temporal lobe	ref1,2,3,4
KLHL32	Caudal	occipital lobe	ref1
MYO1E	Caudal	occipital lobe	ref1
